# Cell-cycle-dependent repression of histone gene transcription by histone H4

**DOI:** 10.1101/2024.12.23.630206

**Authors:** Kami Ahmad, Matt Wooten, Brittany N Takushi, Velinda Vidaurre, Xin Chen, Steven Henikoff

## Abstract

In all eukaryotes DNA replication is coupled to histone synthesis to coordinate chromatin packaging of the genome. Canonical histone genes coalesce in the nucleus into the Histone Locus Body (HLB), where gene transcription and 3’ mRNA processing occurs. Both histone gene transcription and mRNA stability are reduced when DNA replication is inhibited, implying that the Histone Locus Body senses the rate of DNA synthesis. In *Drosophila melanogaster*, the S-phase-induced histone genes are tandemly repeated in an ∼100 copy array, whereas in humans, these histone genes are scattered. In both organisms these genes coalesce into Histone Locus Bodies. We used a transgenic histone gene reporter and RNAi in Drosophila to identify canonical H4 histone as a unique repressor of histone synthesis during the G2 phase in germline cells. Using cytology and CUT&Tag chromatin profiling, we find that histone H4 uniquely occupies histone gene promoters in both Drosophila and human cells. Our results suggest that repression of histone genes by soluble histone H4 is a conserved mechanism that coordinates DNA replication with histone synthesis in proliferating cells.
