## Supplementary Table 1 for "Cell-cycle-dependent repression of histone gene transcription by histone H4"

### Sheet: samples&sequencing results
Sample ID	species	genotype	antibody	epitope		mapped reads
BT542	D.melanogaster	w	P222	Rpb1		19594989
BT826	D.melanogaster	w	H4	H3K36me3		8952249
BT827	D.melanogaster	w	H106	uH2A		8067594
BT1173	D.melanogaster	w	H128	H3K27me3		5731799
BT1175	D.melanogaster	w	H28	H3K9me3		5201319
BT1777	D.melanogaster	w	H126	H3K9me1		3095758
BT1778	D.melanogaster	w	H1	H3K9me2		1824927
BT1781	D.melanogaster	w	P51	RNAPIIS5p		3055368
BT1933	D.melanogaster	12XWT	P51	RNAPIIS5p		2349892
BT1936	D.melanogaster	12XWT	H1	H3K9me2		11809042
BT1939	D.melanogaster	12XWT	H128	H3K27me3		13191375
BT1940	D.melanogaster	12XWT	217	H3K27ac		13722592
BT1942	D.melanogaster	12XWT	283	H3K36me3		12842116
BT1943	D.melanogaster	12XWT	H106	uH2A		12108154
BT1945	D.melanogaster	12XWT	MUTE	Mute		760306
BT1965	D.melanogaster	12XWT	H1	H3K9me2		1785978
BT1993	D.melanogaster	12XWT	P51	RNAPIIS5p		1949469
BT1994	D.melanogaster	12XWT	H1	H3K9me2		6829907
BT1996	D.melanogaster	12XWT	H106	uH2A		7297519
BT1997	D.melanogaster	12XWT	217	H3K27ac		8626044
BT1998	D.melanogaster	12XWT	268	Mxc		1384718
BT1999	D.melanogaster	12XWT	269	Mxc		2751886
BT2000	D.melanogaster	12XWT	Mute	Mute		1532936
BT2579	D.melanogaster	w	Mute	Mute		4918967
BT3052	D.melanogaster	12XWT	Mute	Mute		3360968
BT3053	D.melanogaster	12XWT	268	Mxc		417996
BT3055	D.melanogaster	12XWT	P72	RNAPIIS2p		1541295
BT3056	D.melanogaster	12XWT	P72	RNAPIIS2p		3497752
BT3057	D.melanogaster	12XWT	H28	H3K9me3		4237975
BT3058	D.melanogaster	12XWT	H28	H3K9me3		2825340
BT3059	D.melanogaster	12XWT	281	H3K4me1		4578654
BT3060	D.melanogaster	12XWT	H14	H3K4me2		4910423
BT3061	D.melanogaster	12XWT	289	H3K4me3		2429885
BT3062	D.melanogaster	12XWT	289	H3K4me3		5472314
BT3063	D.melanogaster	12XWT	290	H3K27ac		6295838
BT3065	D.melanogaster	w	269	Mxc		991254
BT3067	D.melanogaster	w	P72	RNAPIIS2p		3187095
BT3068	D.melanogaster	w	H14	H3K4me2		7731962
BT3069	D.melanogaster	w	217	H3K27ac		8449152
BT3072	D.melanogaster	w	281	H3K4me1		5498442
BT3074	D.melanogaster	w	289	H3K4me3		6092071
BT3505	D.melanogaster	Kc167 cells	290	H3K27ac		8935323
BT3417	D.melanogaster	Kc167 cells	P51	RNAPIIS5p		4553069
BT3195	D.melanogaster	Kc167 cells	269	Mxc		7576135
BT3510	D.melanogaster	Kc167 cells	H157	histone H4		6152565
BT3512	H. sapiens	K562 cells	290	H3K27ac		7015990
BT3513	H. sapiens	K562 cells	290	H3K27ac		6030022
BT3514	H. sapiens	K562 cells	290	H3K27ac		9469857
BT3516	H. sapiens	K562 cells	H157	histone H4		5799455
BT3517	H. sapiens	K562 cells	H157	histone H4		6694997
BT3518	H. sapiens	K562 cells	H157	histone H4		5202544
SH_Hs_K5xlin_PolS5P_1k_0320.DTmarked	H. sapiens	K562 cells	P51	RNAPIIS5p		7874209
SH_Hs_K5xlin_PolS5P_2k_0320.DTmarked	H. sapiens	K562 cells	P51	RNAPIIS5p		6663749
SH_Hs_K5xlin_PolS5P_3cy_0320.DTmarked	H. sapiens	K562 cells	P51	RNAPIIS5p		4355749
SH_Hs_K5xlin_PolS5P_5k_0320.DTmarked	H. sapiens	K562 cells	P51	RNAPIIS5p		6925587
SH_Hs_K5xlin_PolS5P_6cy_0320.DTmarked	H. sapiens	K562 cells	P51	RNAPIIS5p		7329410
SH_Hs_K5xlin_PolS5P_9cy_0320.DTmarked	H. sapiens	K562 cells	P51	RNAPIIS5p		10037905
SH_Hs_K5xlin_PolS5P_10k_0320.DTmarked	H. sapiens	K562 cells	P51	RNAPIIS5p		8990835
SH_Hs_K5xlin_PolS5P_12cy_0320.DTmarked	H. sapiens	K562 cells	P51	RNAPIIS5p		8376833
SH_Hs_K5xlin_PolS5P_20k_0320.DTmarked	H. sapiens	K562 cells	P51	RNAPIIS5p		11086923
SH_Hs_K5xlin_PolS5P_100_0320.DTmarked	H. sapiens	K562 cells	P51	RNAPIIS5p		3714156
SH_Hs_K5xlin_PolS5P_200_0320.DTmarked	H. sapiens	K562 cells	P51	RNAPIIS5p		3937377
SH_Hs_K5xlin_PolS5P_500_0320.DTmarked	H. sapiens	K562 cells	P51	RNAPIIS5p		6632722
SH_Hs_NPA1_20190217.DTmarked	H. sapiens	K562 cells	P281	NPAT		2429157
SH_Hs_NPA2_20190217.DTmarked	H. sapiens	K562 cells	P281	NPAT		2002911
SH_Hs_NPA4_20190217.DTmarked	H. sapiens	K562 cells	P281	NPAT		1840725
SH_Hs_NPA8_20190217.DTmarked	H. sapiens	K562 cells	P281	NPAT		920075
SH_Hs_NPB1_20190217.DTmarked	H. sapiens	K562 cells	P281	NPAT		2648637
SH_Hs_NPB2_20190217.DTmarked	H. sapiens	K562 cells	P281	NPAT		1619203
SH_Hs_NPB4_20190217.DTmarked	H. sapiens	K562 cells	P281	NPAT		1122716
SH_Hs_NPB8_20190217.DTmarked	H. sapiens	K562 cells	P281	NPAT		640055
